# Continuous single cell transcriptome dynamics reveal a default vascular smooth muscle fate of FLK1 mesoderm

**DOI:** 10.1101/374629

**Authors:** Haiyong Zhao, Kyunghee Choi

## Abstract

Blood and endothelial cells arise from hemangiogenic progenitors that are specified from FLK1-expressing mesoderm by the transcription factor ETV2. FLK1 mesoderm also contributes to other tissues, including vascular smooth muscle (VSM) and cardiomyocytes. However, the developmental process of FLK1 mesoderm generation and its allocation to various cell fates remain obscure. Recent single cell RNA-sequencing (scRNA-seq) studies of early stages of embryos, or in vitro differentiated human embryonic stem (ES) cells have provided unprecedented information on the spatiotemporal resolution of cells in embryogenesis. These snapshots nonetheless offer insufficient information on dynamic developmental processes due to inadvertently missing intermediate states and unavoidable batch effects. Here we performed scRNA-seq of in vitro differentiated ES cells as well as extraembryonic yolk sac cells, which contain the very first arising hemangiogenic and VSM lineages, to capture the continuous developmental process leading to hemangiogenesis. We found that hemangiogenic progenitors from ES cells develop through intermediate gastrulation stages, which were gradually specified by ‘relay’-like highly overlapping transcription factor modules. Unexpectedly, VSM and hemangiogenic lineages share the closest transcriptional program. Moreover, transcriptional program of the *Flk1* mesoderm was maintained in the VSM lineage, suggesting the VSM lineage may be the default pathway of FLK1 mesoderm. We also identified cell adhesion signals possibly contributing to ETV2-mediated activation of the hemangiogenic program. This continuous transcriptome map will facilitate both basic and applied studies of mesoderm and its derivatives.
