## supplementary_Table_3 for "Continuous single cell transcriptome dynamics reveal a default vascular smooth muscle fate of FLK1 mesoderm"

### Sheet: supplemental_Table3
suplemental Table 3
Genes assembled as FLK1-meta gene
Ahnak
Ndufa4l2
Gata6
Cfc1
Cxcr4
Gata3
Pdlim3
Myl4
Msx1
Slc38a4
Asb4
Fgf3
Gpc3
Hmga2
Lmo1
Dkk1
Zfp703
Msx2
Foxf1
Hand1
Bambi
Ppic
Amot
Vstm2b
Fgf10
Bmp4
Nrp1
Kdr
Tbx3
Pmp22
Rgs5
Tgfb2
Tbx20
Bmp2
Dusp2
